# Effects of Malaise trap spacing on species richness and composition of terrestrial arthropod bulk samples

**DOI:** 10.1101/2020.09.30.321430

**Authors:** D Steinke, TWA Braukmann, L Manerus, A Woodhouse, V Elbrecht

**Affiliations:** Centre for Biodiversity Genomics, University of Guelph, 50 Stone Road East, Guelph, Ontario, N1G 2W1, Canada; Department of Integrative Biology, University of Guelph, 50 Stone Road East, Guelph, Ontario, N1G 2W1, Canada; Optimist Club of Kitchener-Waterloo; Centre for Biodiversity Monitoring, Zoological Research Museum Alexander Koenig, Bonn, Germany

**Keywords:** Metabarcoding, insects, biodiversity, biomonitoring, experimental design

## Abstract

The Malaise trap has gained popularity for assessing diverse terrestrial arthropod communities because it collects large samples with modest effort. A number of factors that influence collection efficiency, placement being one of them. For instance, when designing larger biotic surveys using arrays of Malaise traps we need to know the optimal distance between individual traps that maximises observable species richness and community composition. We examined the influence of spacing between Malaise traps by metabarcoding samples from two field experiments at a site in Waterloo, Ontario, Canada. For one experiment, we used two trap pairs deployed at weekly increasing distance (3m increments from 3 to 27 m). The second experiment involved a total of 10 traps set up in a row at 3m distance intervals for three consecutive weeks.

Results show that community similarity of samples decreases over distance between traps. The amount of species shared between trap pairs shows drops considerably at about 15m trap-to-trap distance. This change can be observed across all major taxonomic groups and for two different habitat types (grassland and forest). Large numbers of OTUs found only once within samples cause rather large dissimilarity between distance pairs even at close proximity. This could be caused by a large number of transient species from adjacent habitat which arrive at the trap through passive transport, as well as capture of rare taxa, which end up in different traps by chance.
