## Supplementary material for "Effects of Malaise trap spacing on species richness and composition of terrestrial arthropod bulk samples": Table S1

### Sheet: Sample plates
		PLATE III	First halve
		P5_BF2_E	P5_BF2_F	P5_BF2_W	P5_BF2_Y
		H	G	F	E
	P7_BR2_2	C01	nanoA	FC_0	FC_3
	P7_BR2_3	FC_18	FC_21	FC_24	FC_27
	P7_BR2_4	FM_6	FM_9	FM_12	C03
	P7_BR2_5	FM_27	FM_30	PC_0	PC_3
	P7_BR2_6	PC_15	C05	PC_18	PC_21
	P7_BR2_B	PM_3	PM_6	PM_9	PM_12
	P7_BR2_C	PM_24	PM_27	C07	PM_30
	P7_BR2_D	F12	F15	F18	F21
	P7_BR2_E	A3	A6	A9	A12
	P7_BR2_F	A24	A27	B0	B3
	P7_BR2_X	C11	B15	B18	C12
	P7_BR2_Z	JG01	JG_eDNA	LV	LT
		PLATE III	Second halve
		P5_BR2_E	P5_BR2_F	P5_BR2_X	P5_BR2_Z
		D	C	B	A
	P7_BF2_2	FC_6	FC_9	FC_12	FC_15
	P7_BF2_T	FC_30	FM_0	FM_3	C02
	P7_BF2_4	FM_15	FM_18	FM_21	FM_24
	P7_BF2_5	PC_6	C04	PC_9	PC_12
	P7_BF2_6	PC_24	PC_27	PC_30	PM_0
	P7_BF2_B	C06	PM_15	PM_18	PM_21
	P7_BF2_C	F0	F3	F6	F9
	P7_BF2_D	F24	F27	C08	A0
	P7_BF2_E	C09	A15	A18	A21
	P7_BF2_F	B6	B9	B12	C10
	P7_BF2_W	B21	B24	B27	nanoB
	P7_BF2_Y	To01	To02	nospi	nospi2

### Sheet: Plate III
ID	Position	Primer_combination	Sample_name
iii1	A01	P5_BR2_Z+P7_BF2_2	FC_15
iii2	A02	P5_BR2_Z+P7_BF2_T	C02
iii3	A03	P5_BR2_Z+P7_BF2_4	FM_24
iii4	A04	P5_BR2_Z+P7_BF2_5	PC_12
iii5	A05	P5_BR2_Z+P7_BF2_6	PM_0
iii6	A06	P5_BR2_Z+P7_BF2_B	PM_21
iii7	A07	P5_BR2_Z+P7_BF2_C	F9
iii8	A08	P5_BR2_Z+P7_BF2_D	A0
iii9	A09	P5_BR2_Z+P7_BF2_E	A21
iii10	A10	P5_BR2_Z+P7_BF2_F	C10
iii11	A11	P5_BR2_Z+P7_BF2_W	nanoB
iii12	A12	P5_BR2_Z+P7_BF2_Y	nospi2
iii13	B01	P5_BR2_X+P7_BF2_2	FC_12
iii14	B02	P5_BR2_X+P7_BF2_T	FM_3
iii15	B03	P5_BR2_X+P7_BF2_4	FM_21
iii16	B04	P5_BR2_X+P7_BF2_5	PC_9
iii17	B05	P5_BR2_X+P7_BF2_6	PC_30
iii18	B06	P5_BR2_X+P7_BF2_B	PM_18
iii19	B07	P5_BR2_X+P7_BF2_C	F6
iii20	B08	P5_BR2_X+P7_BF2_D	C08
iii21	B09	P5_BR2_X+P7_BF2_E	A18
iii22	B10	P5_BR2_X+P7_BF2_F	B12
iii23	B11	P5_BR2_X+P7_BF2_W	B27
iii24	B12	P5_BR2_X+P7_BF2_Y	nospi
iii25	C01	P5_BR2_F+P7_BF2_2	FC_9
iii26	C02	P5_BR2_F+P7_BF2_T	FM_0
iii27	C03	P5_BR2_F+P7_BF2_4	FM_18
iii28	C04	P5_BR2_F+P7_BF2_5	C04
iii29	C05	P5_BR2_F+P7_BF2_6	PC_27
iii30	C06	P5_BR2_F+P7_BF2_B	PM_15
iii31	C07	P5_BR2_F+P7_BF2_C	F3
iii32	C08	P5_BR2_F+P7_BF2_D	F27
iii33	C09	P5_BR2_F+P7_BF2_E	A15
iii34	C10	P5_BR2_F+P7_BF2_F	B9
iii35	C11	P5_BR2_F+P7_BF2_W	B24
iii36	C12	P5_BR2_F+P7_BF2_Y	To02
iii37	D01	P5_BR2_E+P7_BF2_2	FC_6
iii38	D02	P5_BR2_E+P7_BF2_T	FC_30
iii39	D03	P5_BR2_E+P7_BF2_4	FM_15
iii40	D04	P5_BR2_E+P7_BF2_5	PC_6
iii41	D05	P5_BR2_E+P7_BF2_6	PC_24
iii42	D06	P5_BR2_E+P7_BF2_B	C06
iii43	D07	P5_BR2_E+P7_BF2_C	F0
iii44	D08	P5_BR2_E+P7_BF2_D	F24
iii45	D09	P5_BR2_E+P7_BF2_E	C09
iii46	D10	P5_BR2_E+P7_BF2_F	B6
iii47	D11	P5_BR2_E+P7_BF2_W	B21
iii48	D12	P5_BR2_E+P7_BF2_Y	To01
iii49	E01	P5_BF2_Y+P7_BR2_2	FC_3
iii50	E02	P5_BF2_Y+P7_BR2_3	FC_27
iii51	E03	P5_BF2_Y+P7_BR2_4	C03
iii52	E04	P5_BF2_Y+P7_BR2_5	PC_3
iii53	E05	P5_BF2_Y+P7_BR2_6	PC_21
iii54	E06	P5_BF2_Y+P7_BR2_B	PM_12
iii55	E07	P5_BF2_Y+P7_BR2_C	PM_30
iii56	E08	P5_BF2_Y+P7_BR2_D	F21
iii57	E09	P5_BF2_Y+P7_BR2_E	A12
iii58	E10	P5_BF2_Y+P7_BR2_F	B3
iii59	E11	P5_BF2_Y+P7_BR2_X	C12
iii60	E12	P5_BF2_Y+P7_BR2_Z	LT
iii61	F01	P5_BF2_W+P7_BR2_2	FC_0
iii62	F02	P5_BF2_W+P7_BR2_3	FC_24
iii63	F03	P5_BF2_W+P7_BR2_4	FM_12
iii64	F04	P5_BF2_W+P7_BR2_5	PC_0
iii65	F05	P5_BF2_W+P7_BR2_6	PC_18
iii66	F06	P5_BF2_W+P7_BR2_B	PM_9
iii67	F07	P5_BF2_W+P7_BR2_C	C07
iii68	F08	P5_BF2_W+P7_BR2_D	F18
iii69	F09	P5_BF2_W+P7_BR2_E	A9
iii70	F10	P5_BF2_W+P7_BR2_F	B0
iii71	F11	P5_BF2_W+P7_BR2_X	B18
iii72	F12	P5_BF2_W+P7_BR2_Z	LV
iii73	G01	P5_BF2_F+P7_BR2_2	nanoA
iii74	G02	P5_BF2_F+P7_BR2_3	FC_21
iii75	G03	P5_BF2_F+P7_BR2_4	FM_9
iii76	G04	P5_BF2_F+P7_BR2_5	FM_30
iii77	G05	P5_BF2_F+P7_BR2_6	C05
iii78	G06	P5_BF2_F+P7_BR2_B	PM_6
iii79	G07	P5_BF2_F+P7_BR2_C	PM_27
iii80	G08	P5_BF2_F+P7_BR2_D	F15
iii81	G09	P5_BF2_F+P7_BR2_E	A6
iii82	G10	P5_BF2_F+P7_BR2_F	A27
iii83	G11	P5_BF2_F+P7_BR2_X	B15
iii84	G12	P5_BF2_F+P7_BR2_Z	JG_eDNA
iii85	H01	P5_BF2_E+P7_BR2_2	C01
iii86	H02	P5_BF2_E+P7_BR2_3	FC_18
iii87	H03	P5_BF2_E+P7_BR2_4	FM_6
iii88	H04	P5_BF2_E+P7_BR2_5	FM_27
iii89	H05	P5_BF2_E+P7_BR2_6	PC_15
iii90	H06	P5_BF2_E+P7_BR2_B	PM_3
iii91	H07	P5_BF2_E+P7_BR2_C	PM_24
iii92	H08	P5_BF2_E+P7_BR2_D	F12
iii93	H09	P5_BF2_E+P7_BR2_E	A3
iii94	H10	P5_BF2_E+P7_BR2_F	A24
iii95	H11	P5_BF2_E+P7_BR2_X	C11
iii96	H12	P5_BF2_E+P7_BR2_Z	JG01

### Sheet: lab sheet
	Distance experiment Dirk
	H	G	F	E	D	C	B	A
1	C01	nanoA	FC_0	FC_3	FC_6	FC_9	FC_12	FC_15
2	FC_18	FC_21	FC_24	FC_27	FC_30	FM_0	FM_3	C02
3	FM_6	FM_9	FM_12	C03	FM_15	FM_18	FM_21	FM_24
4	FM_27	FM_30	PC_0	PC_3	PC_6	C04	PC_9	PC_12
5	PC_15	C05	PC_18	PC_21	PC_24	PC_27	PC_30	PM_0
6	PM_3	PM_6	PM_9	PM_12	C06	PM_15	PM_18	PM_21
7	PM_24	PM_27	C07	PM_30	F0	F3	F6	F9
8	F12	F15	F18	F21	F24	F27	C08	A0
9	A3	A6	A9	A12	C09	A15	A18	A21
10	A24	A27	B0	B3	B6	B9	B12	C10
11	C11	B15	B18	C12	B21	B24	B27	nanoB
12	JG01	JG_eDNA	LV	LT	To01	To02	nospi	nospi2
