## Supplementary material for "Effects of Malaise trap spacing on species richness and composition of terrestrial arthropod bulk samples": Table S3

### Sheet: Sheet1
Order	#OTUs	#OTUs	#OTUs
	Experiment 1 – Grassland site	Experiment 1 – Forest pond site	Experiment 2 – Grassland site
Diptera	1072	1441	868
Hymenoptera	359	355	226
Lepidoptera	320	461	64
Hemiptera	166	190	133
Coleoptera	163	247	82
Orthoptera	152	16	104
Psocodea	16	16	18
Araneae	10	6	22
Trichoptera	8	18	3
Odonata	3	10	1
Opiliones	4	9	6
Trombidiformes	11	8	7
Mesostigmata	5	6	5
Entomobryomorpha	5	5	7
Neuroptera	3	3	0
Mecoptera	2	2	0
Dermaptera	1	1	2
Megaloptera	0	1	0
Plecoptera	0	1	0
Sarcoptiformes	0	1	0
Isopoda	1	0	0
Symphypleona	2	0	2
Ephemeroptera	2	0	0
Mantodea	0	0	5
